# The time dimension matters: Improving mode of action classification with live-cell imaging

**DOI:** 10.1101/2025.04.22.649936

**Authors:** Edvin Forsgren, Jonne Rietdijk, David Holmberg, Julia Juneblad, Bianca Migliori, Martin M. Johansson, Jordi Carreras-Puigvert, Johan Trygg, Gillian Lovell, Ola Spjuth, Pär Jonsson

## Abstract

Morphological profiling is a common approach to investigate the modes of action (MOAs) of compounds. Most methods rely on fixed-cell assays, which provide only a single snapshot at a predefined time point and overlook the dynamic nature of cellular responses. In contrast, live-cell imaging tracks responses over time, offering deeper insight into compound-specific effects and mechanisms; however, time-series analysis of image data remains challenging due to limited analytical tools.

We present Live Cell Temporal Profiling (LCTP), a workflow for morphological profiling of label-free live-cell time series data that yields interpretable, biologically relevant results. We showcase LCTP in an MOA classification study using label-free data. The workflow integrates established deep-learning components, cell segmentation, live/dead classification, and single-cell feature extraction, with data-driven models to capture MOA-specific temporal phenotypes and produce time-resolved profiles that can be compared across compounds and cell lines.

We assess MOA classification performance using double-blinded cross-validation simulating a real-world screening scenario. LCTP significantly improves MOA classification over single–time point analysis, consistently across both cell lines used in the study. Time-resolved phenotypic modeling reveals transient, sustained, and delayed responses, clarifying compound-specific temporal effects and mechanisms across MOAs.

The presented workflow is modular: each step removes irrelevant information, enriching signal, and enabling straightforward updates as technologies evolve and as new technologies become available, while supporting reuse across studies broadly. We believe LCTP adds substantial value to high-throughput compound screening, showing that live-cell imaging combined with this workflow yields informative visualizations of temporal effects and improved MOA classification.
