## Supplementary Table 6 for "The time dimension matters: Improving mode of action classification with live-cell imaging"

Metadata_moa	Compound_name	Concentration_uM	Vendor	Catalog_Number	CAS Number	Formula	SMILES
AKT	10-DEBC hydrochloride	10	MedChemexpress	HY-100654	925681-41-0	C20H26Cl2N2O	CCN(CC)CCCCN1C2=C(C=CC=C2)OC3=CC=C(Cl)C=C13.[H]Cl
AKT	Afuresertib (GSK2110183)	10	Selleckchem	S7521	1047644-62-1	C18H17Cl2FN4OS	C[N]1N=CC(=C1C2=C(Cl)SC(=C2)C(=O)NC(CN)CC3=CC=CC(=C3)F)Cl
AKT	Buparlisib (BKM120)	1.25	Selleckchem	S2247	944396-07-0	C18H21F3N6O2	NC1=CC(=C(C=N1)C2=NC(=NC(=C2)N3CCOCC3)N4CCOCC4)C(F)(F)F
AKT	Capivasertib (AZD5363)	10	Selleckchem	S8019	1143532-39-1	C21H25ClN6O2	NC1(CCN(CC1)C2=NC=NC3=C2C=C[NH]3)C(=O)NC(CCO)C4=CC=C(Cl)C=C4
AKT	CCT128930	10	Selleckchem	S2635	885499-61-6	C18H20ClN5	NC1(CCN(CC1)C2=C3C=C[NH]C3=NC=N2)CC4=CC=C(Cl)C=C4
AKT	GSK690693	10	Selleckchem	S1113	937174-76-0	C21H27N7O3	CC[N]1C(=NC2=C1C(=CN=C2C#CC(C)(C)O)OCC3CCCNC3)C4=NON=C4N
AKT	Ipatasertib (GDC-0068)	10	Selleckchem	S2808	1001264-89-6	C24H32ClN5O2	CC(C)NCC(C(=O)N1CCN(CC1)C2=C3C(C)CC(O)C3=NC=N2)C4=CC=C(Cl)C=C4
AKT	Miransertib (ARQ-092)	10	Selleckchem	S6811	1313881-70-7	C27H24N6	NC1=C(C=CC=N1)C2=NC3=C(N=C(C=C3)C4=CC=CC=C4)[N]2C5=CC=C(C=C5)C6(N)CCC6
AKT	OSU-03012 (AR-12)	10	Selleckchem	S1106	742112-33-0	C26H19F3N4O	NCC(=O)NC1=CC=C(C=C1)[N]2N=C(C=C2C3=CC4=C(C=C3)C5=C(C=CC=C5)C=C4)C(F)(F)F
AKT	PI-103	3.125	Selleckchem	S1038	371935-74-9	C19H16N4O3	OC1=CC(=CC=C1)C2=NC3=C(OC4=C3C=CC=N4)C(=N2)N5CCOCC5
AKT	Triciribine (NSC 154020)	10	Selleckchem	S1117	35943-35-2	C13H16N6O4	CN1N=C(N)C2=C[N](C3OC(CO)C(O)C3O)C4=C2C1=NC=N4
AKT	Uprosertib (GSK2141795)	3.125	Selleckchem	S7492	1047634-65-0	C18H16Cl2F2N4O2	C[N]1N=CC(=C1C2=C(Cl)OC(=C2)C(=O)NC(CN)CC3=CC(=C(F)C=C3)F)Cl
CDK	(R)-DRF053 dihydrochloride	10	MedChemexpress	HY-103383	1241675-76-2	C23H29Cl2N7O	CC(C)N1C2=NC(N[C@@H](CO)CC)=NC(NC3=CC(C4=CC=CC=N4)=CC=C3)=C2N=C1.Cl.Cl
CDK	Abemaciclib (LY2835219)	3.125	Selleckchem	S5716	1231929-97-7	C27H32F2N8	CCN1CCN(CC1)CC2=CN=C(NC3=NC=C(F)C(=N3)C4=CC(=C5N=C(C)[N](C(C)C)C5=C4)F)C=C2
CDK	Aminopurvalanol A	3.125	Selleckchem	S0734	220792-57-4	C19H26ClN7O	CC(C)C(CO)NC1=NC(=C2N=C[N](C(C)C)C2=N1)NC3=CC(=CC(=C3)N)Cl
CDK	BMS-265246	10	Selleckchem	S2014	582315-72-8	C18H17F2N3O2	CCCCOC1=C2C=N[NH]C2=NC=C1C(=O)C3=C(F)C=C(C)C=C3F
CDK	LY2857785	3.125	Selleckchem	S7511	1619903-54-6	C26H36N6O	CC(C)C1=C2C=C(C=CC2=N[N]1C)C3=CC=NC(=N3)NC4CCC(CC4)NC5CCOCC5
CDK	Palbociclib	3.125	Selleckchem	S4482	571190-30-2	C24H29N7O2	CC(=O)C1=C(C)C2=CN=C(NC3=NC=C(C=C3)N4CCNCC4)N=C2N(C5CCCC5)C1=O
CDK	PHA-793887	3.125	Selleckchem	S1487	718630-59-2	C19H31N5O2	CC(C)CC(=O)NC1=N[NH]C2=C1CN(C(=O)C3CCN(C)CC3)C2(C)C
CDK	Purvalanol A	3.125	Selleckchem	S7793	212844-53-6	C19H25ClN6O	CC(C)C(CO)NC1=NC(=C2N=C[N](C(C)C)C2=N1)NC3=CC=CC(=C3)Cl
CDK	RGB-286638 free base	3.125	Selleckchem	E2821	784210-88-4	C29H35N7O4	COCCN1CCN(CC1)CC2=CC=C(C=C2)C3=N[NH]C4=C3C(=O)C5=C4C=CC=C5NC(=O)NN6CCOCC6
CDK	Ribociclib (LEE011)	10	Selleckchem	S7440	1211441-98-3	C23H30N8O	CN(C)C(=O)C1=CC2=CN=C(NC3=NC=C(C=C3)N4CCNCC4)N=C2[N]1C5CCCC5
CDK	Roscovitine (CYC202)	10	Selleckchem	S1153	186692-46-6	C19H26N6O	CCC(CO)NC1=NC(=C2N=C[N](C(C)C)C2=N1)NCC3=CC=CC=C3
CDK	Zotiraciclib	1.25	Selleckchem	S7002	937270-47-8	C23H24N4O	CN1C/C=C/CCOC2=CC(=CC=C2)C3=CC=NC(=NC4=CC=CC(=C4)C1)N3
HDAC	Abexinostat (PCI-24781)	1.25	Selleckchem	S1090	783355-60-2	C21H23N3O5	CN(C)CC1=C(OC2=CC=CC=C12)C(=O)NCCOC3=CC=C(C=C3)C(=O)NO
HDAC	Droxinostat	10	Selleckchem	S1422	99873-43-5	C11H14ClNO3	CC1=CC(=CC=C1OCCCC(=O)NO)Cl
HDAC	M344	1.25	Selleckchem	S2779	251456-60-7	C16H25N3O3	CN(C)C1=CC=C(C=C1)C(=O)NCCCCCCC(=O)NO
HDAC	Pyroxamide	3.125	MedChemexpress	HY-13216	382180-17-8	C13H19N3O3	O=C(NO)CCCCCCC(NC1=CC=CN=C1)=O
HDAC	RG2833 (RGFP109)	10	Selleckchem	S7292	1215493-56-3	C20H25N3O2	CC1=CC=C(C=C1)C(=O)NCCCCCC(=O)NC2=CC=CC=C2N
HDAC	Ricolinostat (ACY-1215)	3.125	Selleckchem	S8001	1316214-52-4	C24H27N5O3	ONC(=O)CCCCCCNC(=O)C1=CN=C(N=C1)N(C2=CC=CC=C2)C3=CC=CC=C3
HDAC	Scriptaid	3.125	Selleckchem	S8043	287383-59-9	C18H18N2O4	ONC(=O)CCCCCN1C(=O)C2=C3C(=CC=C2)C=CC=C3C1=O
HDAC	Suberoyl bis-hydroxamic acid (Synonyms: Suberohydroxamic acid; SBHA)	10	MedChemexpress	HY-W009776	38937-66-5	C8H16N2O4	O=C(NO)CCCCCCC(NO)=O
HDAC	Tacedinaline (CI994)	3.125	Selleckchem	S2818	112522-64-2	C15H15N3O2	CC(=O)NC1=CC=C(C=C1)C(=O)NC2=C(N)C=CC=C2
HDAC	TC-H 106	10	Selleckchem	S6738	937039-45-7	C20H25N3O2	CC1=CC=C(NC(=O)CCCCCC(=O)NC2=CC=CC=C2N)C=C1
HDAC	Tucidinostat (Chidamide)	3.125	Selleckchem	S8567	1616493-44-7	C22H19FN4O2	NC1=C(NC(=O)C2=CC=C(CNC(=O)\C=C\C3=CC=CN=C3)C=C2)C=C(F)C=C1
HDAC	UF010	10	Selleckchem	S5810	537672-41-6	C11H15BrN2O	CCCCNNC(=O)C1=CC=C(Br)C=C1
MAPK	Binimetinib (MEK162)	3.125	Selleckchem	S7007	606143-89-9	C17H15BrF2N4O3	C[N]1C=NC2=C1C=C(C(=O)NOCCO)C(=C2F)NC3=C(F)C=C(Br)C=C3
MAPK	Cobimetinib (GDC-0973)	1.25	Selleckchem	S8041	934660-93-2	C21H21F3IN3O2	OC1(CN(C1)C(=O)C2=C(NC3=CC=C(I)C=C3F)C(=C(F)C=C2)F)C4CCCCN4
MAPK	Doramapimod (BIRB 796)	10	Selleckchem	S1574	285983-48-4	C31H37N5O3	CC1=CC=C(C=C1)[N]2N=C(C=C2NC(=O)NC3=CC=C(OCCN4CCOCC4)C5=C3C=CC=C5)C(C)(C)C
MAPK	EO 1428	10	MedChemexpress	HY-108647	321351-00-2	C20H16BrClN2O	O=C(C1=CC=C(NC2=CC=C(Br)C=C2N)C=C1Cl)C3=CC=CC=C3C
MAPK	PH-797804	10	Selleckchem	S2726	586379-66-0	C22H19BrF2N2O3	CNC(=O)C1=CC(=C(C)C=C1)N2C(=CC(=C(Br)C2=O)OCC3=CC=C(F)C=C3F)C
MAPK	Ralimetinib (LY2228820) dimesylate	10	Selleckchem	S1494	862507-23-1	C24H29FN6.2CH4O3S	CC(C)(C)C[N]1C(=NC2=CC=C(N=C12)C3=C(N=C([NH]3)C(C)(C)C)C4=CC=C(F)C=C4)N.C[S;v6](O)(=O)=O
MAPK	SB 242235	10	Selleckchem	S0387	193746-75-7	C19H20FN5O	COC1=NC=CC(=N1)C2=C(N=C[N]2C3CCNCC3)C4=CC=C(F)C=C4
MAPK	SB239063	10	Selleckchem	S7741	193551-21-2	C20H21FN4O2	COC1=NC=CC(=N1)C2=C(N=C[N]2C3CCC(O)CC3)C4=CC=C(F)C=C4
MAPK	SKF-86002	10	Selleckchem	E2630	72873-74-6	C16H12FN3S	FC1=CC=C(C=C1)C2=C([N]3CCSC3=N2)C4=CC=NC=C4
MAPK	TAK-715	10	Selleckchem	S2928	303162-79-0	C24H21N3OS	CCC1=NC(=C(S1)C2=CC(=NC=C2)NC(=O)C3=CC=CC=C3)C4=CC=CC(=C4)C
MAPK	Trametinib (GSK1120212)	3.125	Selleckchem	S2673	871700-17-3	C26H23FIN5O4	CN1C(=O)C(=C2N(C(=O)N(C3CC3)C(=O)C2=C1NC4=CC=C(I)C=C4F)C5=CC(=CC=C5)NC(C)=O)C
MAPK	Ulixertinib (BVD-523)	3.125	Selleckchem	S7854	869886-67-9	C21H22Cl2N4O2	CC(C)NC1=NC=C(Cl)C(=C1)C2=C[NH]C(=C2)C(=O)NC(CO)C3=CC(=CC=C3)Cl
PARP	(20S)-Protopanaxadiol	10	Selleckchem	S4746	30636-90-9	C30H52O3	CC(C)=CCCC(C)(O)C1CCC2(C)C1C(O)CC3C4(C)CCC(O)C(C)(C)C4CCC23C
PARP	AZD2461	10	Selleckchem	S7029	1174043-16-3	C22H22FN3O3	COC1CCN(CC1)C(=O)C2=CC(=CC=C2F)CC3=NNC(=O)C4=CC=CC=C34
PARP	DR2313	10	Selleckchem	S6977	284028-90-6	C8H10N2OS	CC1=NC2=C(CSCC2)C(=O)N1
PARP	EB-47 dihydrochloride	10	MedChemexpress	HY-108631	1190332-25-2	C24H29Cl2N9O	O=C1NCC2=C(C=CC=C21)NC(CN3CCN(CC3)C([C@H]4O[C@H]([C@@H]([C@@H]4O)O)N5C6=C(N=C5)C(N)=NC=N6)=O)=O.[H]Cl.[H]Cl
PARP	Iniparib (BSI-201)	10	Selleckchem	S1087	160003-66-7	C7H5IN2O3	NC(=O)C1=CC(=C(I)C=C1)[N+]([O-])=O
PARP	IWR-1-endo	10	Selleckchem	S7086	1127442-82-3	C25H19N3O3	CC12C3CC(C=C3)C1C(=O)N(C2=O)C4=CC=C(C=C4)C(=O)NC5=CC=CC6=C5N=CC=C6
PARP	ME0328	10	Selleckchem	S7438	1445251-22-8	C19H19N3O2	CC(NC(=O)CCC1=NC2=CC=CC=C2C(=O)N1)C3=CC=CC=C3
PARP	Niraparib (MK-4827)	3.125	Selleckchem	S2741	1038915-60-4	C19H20N4O	NC(=O)C1=CC=CC2=C[N](N=C12)C3=CC=C(C=C3)C4CCCNC4
PARP	Rucaparib	3.125	Selleckchem	S4948	283173-50-2	C19H18FN3O	CNCC1=CC=C(C=C1)C2=C3CCNC(=O)C4=C3C(=CC(=C4)F)[NH]2
PARP	Stenoparib (E7449)	10	Selleckchem	S8419	1140964-99-3	C18H15N5O	O=C1NN=C2NC(=NC3=C2C1=CC=C3)CN4CC5=C(C4)C=CC=C5
PARP	Talazoparib (BMN 673)	3.125	Selleckchem	S7048	1207456-01-6	C19H14F2N6O	C[N]1N=CN=C1C2C(NC3=CC(=CC4=C3C2=NNC4=O)F)C5=CC=C(F)C=C5
PARP	Veliparib (ABT-888)	10	Selleckchem	S1004	912444-00-9	C13H16N4O	CC1(CCCN1)C2=NC3=C(C=CC=C3[NH]2)C(N)=O
TUB	Albendazole (SKF-62979)	3.125	Selleckchem	S1640	54965-21-8	C12H15N3O2S	CCCSC1=CC=C2N=C(NC(=O)OC)[NH]C2=C1
TUB	Colchicine (NSC 757)	10	Selleckchem	S2284	64-86-8	C22H25NO6	COC1=CC=C2C(=CC1=O)C(CCC3=C2C(=C(OC)C(=C3)OC)OC)NC(C)=O
TUB	Fenbendazole	3.125	Selleckchem	S2468	43210-67-9	C15H13N3O2S	COC(=O)NC1=NC2=C([NH]1)C=C(SC3=CC=CC=C3)C=C2
TUB	Ixabepilone (BMS-247550)	3.125	Selleckchem	S7930	219989-84-1	C27H42N2O5S	CC1CCCC2(C)OC2CC(NC(=O)CC(O)C(C)(C)C(=O)C(C)C1O)C(/C)=C/C3=CSC(=N3)C
TUB	Lexibulin (CYT997)	10	Selleckchem	S2195	917111-44-5	C24H30N6O2	CCCC(NC1=C(C)C=NC(=N1)C2=CC(=C(NC(=O)NCC)C=C2)OC)C3=CC=CN=C3
TUB	Mebendazole	1.25	Selleckchem	S4610	31431-39-7	C16H13N3O3	COC(=O)NC1=NC2=C([NH]1)C=CC(=C2)C(=O)C3=CC=CC=C3
TUB	Nocodazole (R17934)	1.25	Selleckchem	S2775	31430-18-9	C14H11N3O3S	COC(=O)NC1=NC2=CC=C(C=C2[NH]1)C(=O)C3=CC=CS3
TUB	Paclitaxel (NSC 125973)	3.125	Selleckchem	S1150	33069-62-4	C47H51NO14	CC(=O)OC1C(=O)C2(C)C(O)CC3OCC3(OC(C)=O)C2C(OC(=O)C4=CC=CC=C4)C5(O)CC(OC(=O)C(O)C(NC(=O)C6=CC=CC=C6)C7=CC=CC=C7)C(=C1C5(C)C)C
TUB	Parbendazole	3.125	Selleckchem	S2444	14255-87-9	C13H17N3O2	CCCCC1=CC=C2N=C(NC(=O)OC)[NH]C2=C1
TUB	Vinblastine (NSC-49842) sulfate	1.25	Selleckchem	S4505	143-67-9	C46H58N4O9.H2SO4	CCC1(O)CC2CN(CCC3=C([NH]C4=CC=CC=C34)C(C2)(C(=O)OC)C5=C(OC)C=C6N(C)C7C(O)(C(OC(C)=O)C8(CC)C=CCN9CCC7(C89)C6=C5)C(=O)OC)C1.O[S](O)(=O)=O
TUB	Vincristine (NSC-67574) sulfate	1.25	Selleckchem	S1241	2068-78-2	C46H58N4O14S	CCC1(O)CC2CN(CCC3=C([NH]C4=C3C=CC=C4)C(C2)(C(=O)OC)C5=CC6=C(C=C5OC)N(C=O)C7C(O)(C(OC(C)=O)C8(CC)C=CCN9CCC67C89)C(=O)OC)C1.O[S](O)(=O)=O
TUB	Vinorelbine ditartrate (KW-2307)	1.25	Selleckchem	S4269	125317-39-7	C45H54N4O8.2C4H6O6	CCC1=CC2CN(C1)CC3=C([NH]C4=C3C=CC=C4)C(C2)(C(=O)OC)C5=C(OC)C=C6N(C)C7C(O)(C(OC(C)=O)C8(CC)C=CCN9CCC7(C89)C6=C5)C(=O)OC.OC(C(O)C(O)=O)C(O)=O.OC(C(O)C(O)=O)C(O)=O
